# Transposable Element Expression and Sub-cellular Dynamics During hPSC Differentiation to Endoderm, Mesoderm, and Ectoderm Lineages

**DOI:** 10.1101/2024.07.03.602001

**Authors:** Isaac A. Babarinde, Xiuling Fu, Gang Ma, Yuhao Li, Katerina Oleynikova, Mobolaji T. Akinwole, Xuemeng Zhou, Alexey Ruzov, Andrew P. Hutchins

## Abstract

Transposable elements (TEs) are genomic elements that are found in multiple copies in mammalian genomes. TEs were previously thought to have little functional relevance but recent studies have reported TE roles in multiple biological processes, particularly in embryonic development. To investigate the expression dynamics of TEs during human early development, we used long-read sequence data generated from *in vitro* differentiation of human pluripotent stem cells (hPSCs) to endoderm, mesoderm, and ectoderm lineages to construct lineage-specific transcriptome assemblies and accurately place TE sequences in their transcript context. Our analysis revealed that specific TE types, such as LINEs and LTRs, exhibit distinct expression patterns across different lineages. Notably, an expression outburst was observed in the ectoderm lineage, with multiple TE types showing dynamic expression trajectories. Additionally, certain LTRs, including HERVH and LTR7Y, were highly expressed in hPSCs and endodermal cells, but these HERVH and LTR7Y sequences originated from completely different transcripts. Interestingly, TE-containing transcripts exhibit distinct levels of transcript stability and subcellular localization across different lineages. Moreover, we showed a consistent trend of increased chromatin association of TE-containing transcripts in germ lineage cells compared to hPSCs. This study suggests that TEs contribute to human embryonic development through dynamic chromatin interactions.

**Key findings:**

- Different loci of the same TEs are independently regulated in different cell states
- Ectoderm has the highest frequency of TE-containing transcripts
- The presence of TEs dynamically drives transcripts to different sub-cellular compartments in different cell states
- hPSCs have the least stable TE transcripts with the weakest TE chromatin association, highlighting loose hPSC chromatin and potential roles in cell differentiation
