## Supplementary Table 1 for "Transposable Element Expression and Sub-cellular Dynamics During hPSC Differentiation to Endoderm, Mesoderm, and Ectoderm Lineages"

### Sheet: hEDT_data_RNA-Seq
	Data type	Technology	Cell states
	RNA-seq	Long-read	PSC
	RNA-seq	Long-read	PSC
	RNA-seq	Long-read	PSC
	RNA-seq	Long-read	PSC
	RNA-seq	Long-read	PSC
	RNA-seq	Long-read	Endoderm
	RNA-seq	Long-read	Endoderm
	RNA-seq	Long-read	Mesoderm
	RNA-seq	Long-read	Mesoderm
	RNA-seq	Long-read	Ectoderm
	RNA-seq	Long-read	Ectoderm
	RNA-seq	Short-read	PSC
	RNA-seq	Short-read	PSC
	RNA-seq	Short-read	Endoderm
	RNA-seq	Short-read	Endoderm
	RNA-seq	Short-read	Mesoderm
	RNA-seq	Short-read	Mesoderm
	RNA-seq	Short-read	Ectoderm
	RNA-seq	Short-read	Ectoderm

### Sheet: hEDT_stability
ID	Time	Cell state
	0 hour	H1
	0 hour	H1
	1 hour	H1
	1 hour	H1
	8 hour	H1
	8 hour	H1
	0 hour	Endoderm
	0 hour	Endoderm
	1 hour	Endoderm
	1 hour	Endoderm
	8 hour	Endoderm
	8 hour	Endoderm
	0 hour	Mesoderm
	0 hour	Mesoderm
	1 hour	Mesoderm
	1 hour	Mesoderm
	8 hour	Mesoderm
	8 hour	Mesoderm
	0 hour	Ectoderm
	0 hour	Ectoderm
	1 hour	Ectoderm
	1 hour	Ectoderm
	8 hour	Ectoderm
	8 hour	Ectoderm

### Sheet: hEDT_subcellular_localization
ID	Cellular part	Cell states
	Nucleus	H1
	Nucleus	H1
	Cytoplasm	H1
	Cytoplasm	H1
	Chromatin	H1
	Chromatin	H1
	Nucleoplasm	H1
	Nucleoplasm	H1
	Nucleus	Endoderm
	Nucleus	Endoderm
	Cytoplasm	Endoderm
	Cytoplasm	Endoderm
	Chromatin	Endoderm
	Chromatin	Endoderm
	Nucleoplasm	Endoderm
	Nucleoplasm	Endoderm
	Nucleus	Mesoderm
	Nucleus	Mesoderm
	Cytoplasm	Mesoderm
	Cytoplasm	Mesoderm
	Chromatin	Mesoderm
	Chromatin	Mesoderm
	Nucleoplasm	Mesoderm
	Nucleoplasm	Mesoderm
	Nucleus	Ectoderm
	Nucleus	Ectoderm
	Cytoplasm	Ectoderm
	Cytoplasm	Ectoderm
	Chromatin	Ectoderm
	Chromatin	Ectoderm
	Nucleoplasm	Ectoderm
	Nucleoplasm	Ectoderm

### Sheet: Somatic_short-read_RNA-Seq
ID	sample name	progenitor
SRR1039508	Human airway smooth muscle cells	Mesoderm
SRR545709	Human aortic adventitial fibroblast	Mesoderm
SRR545717	Human Aortic Endothelial Cells	Mesoderm
SRR3647474	B cells	Mesoderm
SRR534319	B cells	Mesoderm
SRR400342	Bladder tissue	Mesoderm
SRR1575102	Bone marrow	Mesoderm
SRR766064	Bronchial epithelial cells	Endoderm
SRR1660320	Bone marrow	Mesoderm
SRR534325	Bone marrow	Mesoderm
SRR1817386	Peripheral blood mononuclear cells	Mesoderm
SRR1817388	Peripheral blood mononuclear cells	Mesoderm
SRR1817391	Peripheral blood mononuclear cells	Mesoderm
SRR1817389	Peripheral blood mononuclear cells	Mesoderm
SRR1817387	Peripheral blood mononuclear cells	Mesoderm
SRR1817390	Peripheral blood mononuclear cells	Mesoderm
SRR1422906	Human tonsil	Endoderm
SRR1206035	Cortex	Ectoderm
SRR836178	Cumulus granulosa cells	Mesoderm
SRR307903	Human foreskin fibroblast	Mesoderm
SRR1047838	Dorsolateral prefrontal cortex	Ectoderm
SRR521496	Normal Human Epitelial Keratinocytes	Ectoderm
SRR545715	Normal Human Epitelial Melanocytes 2	Ectoderm
SRR545713	Normal Human Epitelial Melanocytes 2	Ectoderm
SRR849502	Primary human epidermal melanocytes (neonatal)	Ectoderm
SRR3647471	Esophagus tissue	Endoderm
SRR585570	Normal gastric tissue	Endoderm
SRR976770	Adipose tissue	Mesoderm
SRR922201	Granulocytes peripheral blood	Mesoderm
SRR3647479	Gut tissue	Endoderm
SRR534326	Human Hair Follicle Dermal Papilla Cells	Ectoderm
SRR1266980	Liver tissue	Endoderm
SRR1033282	Human Skeletal Muscle Myoblasts	Mesoderm
SRR1237975	ES-derived neural progenitor cells	Ectoderm
SRR192333	Large airway epithelial cells	Endoderm
SRR315313	Human lung fibroblast	Mesoderm
SRR1297303	Lung tissue	Endoderm
SRR534334	Human mesenchymal stem cell	Mesoderm
SRR545693	Human mesenchymal stem cell	Mesoderm
SRR545691	Human mesenchymal stem cell	Mesoderm
SRR452328	Human monocyte derived macrophages	Mesoderm
SRR452331	Hunamn monocyte derived macrophages	Mesoderm
SRR1289650	Primary macrophages	Mesoderm
SRR1289652	Primary macrophages	Mesoderm
SRR307920	Human mamary epithelial cells	Ectoderm
ERR065725	Megakaryocytes	Mesoderm
SRR1286924	Human Dermal Microvascular Endothelial Cells	Mesoderm
ERR458836	Monocytes	Mesoderm
SRR545695	Monocytes-CD14+	Mesoderm
SRR545689	Human mononuclear cells peripheral blood	Mesoderm
SRR1145035	Motor neurons derived from iPSCs	Ectoderm
SRR1145037	Motor neurons derived from iPSCs	Ectoderm
SRR836181	Mural granulosa cells	Mesoderm
SRR968074	Uterus myometrium	Mesoderm
SRR968069	Uterus myometrium	Mesoderm
SRR1609043	ES-derived neural progenitor cells	Ectoderm
SRR545701	Osteoblast	Mesoderm
SRR1105566	Islets of Langerhans	Endoderm
SRR534317	Human pericytes from placenta	Mesoderm
SRR1054284	Prostate	Endoderm
SRR1609045	ES derived neural progenitor cells	Ectoderm
SRR1609049	ES derived neural progenitor cells	Ectoderm
SRR1609047	ES derived neural progenitor cells	Ectoderm
SRR548611	Retina	Ectoderm
ERR329500	Immortalized mesenchymal stem cell	Mesoderm
SRR545707	Human Saphenous Vein Endothelial Cells	Mesoderm
SRR545711	Human skeletal muscle cells	Mesoderm
SRR307932	Human Skeletal Muscle Myoblasts	Mesoderm
SRR3647473	Testis	Mesoderm
SRR545719	Human villous mesenchymal fibroblast	Mesoderm
SRR545721	Human white preadiposite	Mesoderm
SRR1754144	Adult pancrease endocrine	Endoderm
SRR1181610	Human aortic valve leaflet	Mesoderm
SRR2557089	Temporal lobe	Ectoderm
SRR2557083	Fetal coetex astrocyte	Ectoderm
SRR2557105	Hippocampus astrocyte	Ectoderm
SRR2557122	Temopral lobe endothelial	Mesoderm
SRR1686012	Decidual stromal cells	Mesoderm
SRR1686010	Endometrial stromal fibroblasts	Mesoderm
SRR2057691	Stomach gastric epthelial cells	Endoderm
SRR834983	Tonsillar Germinal Center B cells	Mesoderm
SRR486239	Mesenchymal stem cell	Mesoderm
SRR2557119	Temopral lobe	Ectoderm
SRR4044504	Fetal microglia	Mesoderm
SRR4044506	Fetal microglia	Mesoderm
SRR4044507	Induced microglia-like cell	Mesoderm
SRR4044513	Induced microglia-like cell	Mesoderm
SRR2776477	Neonatal dermal microvasculature	Mesoderm
SRR2557113	Adult temporal lobe	Ectoderm
SRR2557117	Adult temporal lobe	Ectoderm
ERR030880	Adipose tissue	Mesoderm
ERR030882	Brain tissue	Ectoderm
SRR1039512	Airway smooth muscle cells	Mesoderm
SRR1039516	Airway smooth muscle cells	Mesoderm
SRR1039520	Airway smooth muscle cells	Mesoderm
SRR545710	Human aortic adventitial fibroblast	Mesoderm
SRR545718	Human Aortic Endothelial Cells	Mesoderm
SRR1575103	Bone marrow	Mesoderm
SRR1575104	Bone marrow	Mesoderm
SRR1575105	Bone marrow	Mesoderm
ERR030883	Breast	Ectoderm
SRR766065	Bronchial Epithelial Cells	Endoderm
SRR1660321	Bone marrow	Mesoderm
SRR1660322	Bone marrow	Mesoderm
SRR1660323	Bone marrow	Mesoderm
SRR1660324	Bone marrow	Mesoderm
SRR1422907	Human Tonsil	Endoderm
SRR1422908	Human Tonsil	Endoderm
SRR1422909	Human Tonsil	Endoderm
SRR545704	Human chondrocytes	Mesoderm
SRR364829	Colon tissue normal	Mesoderm
SRR1206036	Cortex	Ectoderm
SRR1206037	Cortex	Ectoderm
SRR1206038	Cortex	Ectoderm
SRR1206039	Cortex	Ectoderm
SRR307904	Human foreskin fibroblast	Mesoderm
SRR545705	Normal human dermal fibrolast	Mesoderm
SRR545706	Normal human dermal fibrolast	Mesoderm
SRR1047843	Postmoterm brain	Ectoderm
SRR1047848	Postmoterm brain	Ectoderm
SRR1047853	Postmoterm brain	Ectoderm
SRR1047858	Postmoterm brain	Ectoderm
SRR521497	Epidermal keratinocytes	Ectoderm
SRR521498	Epidermal keratinocytes	Ectoderm
SRR521499	Epidermal keratinocytes	Ectoderm
SRR521500	Epidermal keratinocytes	Ectoderm
SRR545716	Epidermal melanocyte	Ectoderm
SRR545714	Epidermal melanocyte	Ectoderm
SRR3647493	Gut tissue	Endoderm
SRR534327	Hair follicle dermal papila cells	Ectoderm
ERR030886	Heart	Mesoderm
SRR3647494	Heart	Mesoderm
SRR1033283	Skeletal Muscle Myoblasts	Mesoderm
SRR1033284	Skeletal Muscle Myoblasts	Mesoderm
SRR315328	Epidermal keratinocytes	Ectoderm
ERR030887	Liver tissue	Endoderm
SRR315329	Epidermal keratinocytes	Ectoderm
ERR030885	Kindey	Mesoderm
SRR3647495	Liver tissue	Endoderm
ERR030879	Lung tissue	Endoderm
SRR315314	Human lung fibroblast	Mesoderm
SRR1297304	Lung tissue	Endoderm
SRR1297305	Lung tissue	Endoderm
SRR1297306	Lung tissue	Endoderm
SRR1297307	Lung tissue	Endoderm
SRR1297308	Lung tissue	Endoderm
SRR1297309	Lung tissue	Endoderm
ERR030878	Lymph node	Mesoderm
SRR534335	Human mesenchymal stem cell	Mesoderm
SRR545694	Human mesenchymal stem cell	Mesoderm
SRR545692	Human mesenchymal stem cell	Mesoderm
SRR452329	Human monocyte derived macrophages	Mesoderm
SRR452330	Human monocyte derived macrophages	Mesoderm
SRR452332	Human monocyte derived macrophages	Mesoderm
SRR452333	Human monocyte derived macrophages	Mesoderm
ERR458837	Monocyte	Mesoderm
ERR458838	Monocyte	Mesoderm
ERR458839	Monocyte	Mesoderm
ERR458840	Monocyte	Mesoderm
ERR458841	Monocyte	Mesoderm
ERR458842	Monocyte	Mesoderm
ERR458843	Monocyte	Mesoderm
SRR545690	Human Melanoma cells	Ectoderm
SRR1145036	Motor Neurons Derived from iPSCs	Ectoderm
SRR1145038	Motor Neurons Derived from iPSCs	Ectoderm
SRR1145039	Motor Neurons Derived from iPSCs	Ectoderm
SRR836182	Mural granulosa cells	Mesoderm
SRR836183	Mural granulosa cells	Mesoderm
SRR1237976	H1-derived neural progenitor cells	Ectoderm
SRR1237977	H1-derived neural progenitor cells	Ectoderm
SRR1609044	ES-derived neural progenitor cells	Ectoderm
SRR1175215	Osteoblast growth in culture from long bone	Mesoderm
SRR545702	Human Osteoblast	Mesoderm
SRR1175208	Osteoblast growth in culture from skull	Mesoderm
SRR1175209	Osteoblast growth in culture from skull	Mesoderm
SRR1175210	Osteoblast growth in culture from skull	Mesoderm
SRR1175211	Osteoblast growth in culture from skull	Mesoderm
SRR1175212	Osteoblast growth in culture from long bone	Mesoderm
SRR1175213	Osteoblast growth in culture from long bone	Mesoderm
SRR1175214	Osteoblast growth in culture from long bone	Mesoderm
ERR030874	Ovary	Mesoderm
SRR3647496	Ovary	Mesoderm
SRR3647497	Placenta	Mesoderm
SRR401823	Islets of Langerhans	Endoderm
SRR401815	Islets of Langerhans	Endoderm
SRR401817	Islets of Langerhans	Endoderm
SRR401819	Islets of Langerhans	Endoderm
SRR401821	Islets of Langerhans	Endoderm
SRR534318	Human pericytes from placenta	Mesoderm
ERR335311	Platelets	Mesoderm
ERR335312	Platelets	Mesoderm
ERR335313	Platelets	Mesoderm
ERR030877	Prostate	Endoderm
SRR1609046	ES-derived neural progenitor cells	Ectoderm
SRR1609050	ES-derived neural progenitor cells	Ectoderm
SRR1609051	ES-derived neural progenitor cells	Ectoderm
SRR1609048	ES-derived neural progenitor cells	Ectoderm
SRR545708	Human Saphenous Vein Endothelial Cells	Mesoderm
ERR030876	Skeletal Muscle	Mesoderm
SRR545712	Skeletal Muscle	Mesoderm
SRR1424756	Skeletal Muscle	Mesoderm
ERR329502	Immortalized mesenchymal stem cell	Mesoderm
SRR307933	Human Skeletal Muscle Myoblasts	Mesoderm
ERR030873	Testes	Mesoderm
ERR030872	Thyroid	Endoderm
SRR545720	Human Villous Mesenchymal Fibroblast	Mesoderm
ERR030875	White blood cells	Mesoderm
SRR545722	White Preadiposies	Mesoderm
SRR1754145	Adult pancrease endocrine	Endoderm
SRR1754146	Adult pancrease endocrine	Endoderm
SRR1754147	Adult pancrease endocrine	Endoderm
SRR1754148	Adult pancrease endocrine	Endoderm
SRR1754149	Adult pancrease endocrine	Endoderm
SRR1181619	Human aortic valve leaflet	Mesoderm
SRR1181611	Human aortic valve leaflet	Mesoderm
SRR1181612	Human aortic valve leaflet	Mesoderm
SRR1181613	Human aortic valve leaflet	Mesoderm
SRR1181614	Human aortic valve leaflet	Mesoderm
SRR1181615	Human aortic valve leaflet	Mesoderm
SRR1181616	Human aortic valve leaflet	Mesoderm
SRR1181617	Human aortic valve leaflet	Mesoderm
SRR1181618	Human aortic valve leaflet	Mesoderm
SRR2557098	Adult temporal lobe	Ectoderm
SRR2557099	Adult temporal lobe	Ectoderm
SRR2557100	Adult temporal lobe	Ectoderm
SRR2557090	Adult temporal lobe	Ectoderm
SRR2557091	Adult temporal lobe	Ectoderm
SRR2557092	Adult temporal lobe	Ectoderm
SRR2557093	Adult temporal lobe	Ectoderm
SRR2557094	Adult temporal lobe	Ectoderm
SRR2557095	Adult temporal lobe	Ectoderm
SRR2557096	Adult temporal lobe	Ectoderm
SRR2557097	Adult temporal lobe	Ectoderm
SRR2557084	Fetal coetex astrocyte	Ectoderm
SRR2557085	Fetal coetex astrocyte	Ectoderm
SRR2557086	Fetal coetex astrocyte	Ectoderm
SRR2557087	Fetal coetex astrocyte	Ectoderm
SRR2557088	Fetal coetex astrocyte	Ectoderm
SRR2557106	Hippocampus astrocyte	Ectoderm
SRR2557107	Hippocampus astrocyte	Ectoderm
SRR2557108	Hippocampus astrocyte	Ectoderm
SRR2557123	Adult temporal lobe	Ectoderm
SRR1686013	Decidual stromal cells	Mesoderm
SRR1686011	Endometrial stromal fibroblasts	Mesoderm
SRR834985	Tonsillar Germinal Center B cells	Mesoderm
SRR834986	Tonsillar Germinal Center B cells	Mesoderm
SRR486240	Mesenchymal stem cell	Mesoderm
SRR2557120	Adult temporal lobe	Ectoderm
SRR2557121	Adult temporal lobe	Ectoderm
SRR4044505	Primary Fetal Microglia	Mesoderm
SRR4044508	Induced microglia-like cell	Mesoderm
SRR4090409	Induced microglia-like cell	Mesoderm
SRR4090408	Induced microglia-like cell	Mesoderm
SRR4044511	Induced microglia-like cell	Mesoderm
SRR4044512	Induced microglia-like cell	Mesoderm
SRR4044514	Induced microglia-like cell	Mesoderm
SRR4044515	Induced microglia-like cell	Mesoderm
SRR2776478	Neonatal dermal microvasculature	Mesoderm
SRR2776479	Neonatal dermal microvasculature	Mesoderm
SRR2776480	Neonatal dermal microvasculature	Mesoderm
SRR2776481	Neonatal dermal microvasculature	Mesoderm
SRR2776482	Neonatal dermal microvasculature	Mesoderm
SRR834979	Tonsillar Naïve B cells	Mesoderm
SRR834980	Tonsillar Naïve B cells	Mesoderm
SRR834981	Tonsillar Naïve B cells	Mesoderm
SRR834982	Tonsillar Naïve B cells	Mesoderm
SRR2557116	Adult temporal lobe	Ectoderm
SRR2557114	Adult temporal lobe	Ectoderm
SRR2557115	Adult temporal lobe	Ectoderm

### Sheet: Endoderm_timecourse_short-read
SRR2977640	H9_12h_rep1
SRR2977641	H9_12h_rep2
SRR2977642	H9_12h_rep3
SRR2977643	H9_24h_rep1
SRR2977644	H9_24h_rep2
SRR2977645	H9_24h_rep3
SRR2977646	H9_36h_rep1
SRR2977647	H9_36h_rep2
SRR2977648	H9_36h_rep3
SRR2977649	H9_72h_rep1
SRR2977650	H9_72h_rep2
SRR2977651	H9_72h_rep3
SRR2977652	H9_96h_rep1
SRR2977653	H9_96h_rep2
SRR2977654	H9_96h_rep3
SRR2977625	H9_rep1
SRR2977626	H9_rep2
SRR2977627	H9_rep3

### Sheet: Hepotaocyte_short-read_RNA-Seq
ID	Cell type
SRR11098746	GSM4318252: Hs_EPS1_Heps_1
SRR11098747	GSM4318253: Hs_EPS1_Heps_2
SRR11098748	GSM4318254: Hs_EPS1_Heps_3
SRR11098749	GSM4318255: Hs_EPS1_Heps_4
SRR11098750	GSM4318256: Hs_EPS1_S1_1
SRR11098751	GSM4318257: Hs_EPS1_S1_2
SRR11098752	GSM4318258: Hs_EPS2_Heps_1
SRR11098753	GSM4318259: Hs_EPS2_Heps_2
SRR11098754	GSM4318260: Hs_EPS2_Heps_3
SRR11098755	GSM4318261: Hs_EPS2_Heps_4
SRR11098756	GSM4318262: Hs_H1
SRR11098757	GSM4318263: Hs_iPSCs
SRR11098758	GSM4318264: Hs_hFLCs_1
SRR11098759	GSM4318265: Hs_hFLCs_2
SRR11098760	GSM4318266: Hs_F_PHHs_1
SRR11098761	GSM4318267: Hs_F_PHHs_2
SRR11098762	GSM4318268: Hs_hiHeps_1
SRR11098763	GSM4318269: Hs_hiHeps_2
SRR11098742	GSM4318248: Hs_EPS_cells_1
SRR11098743	GSM4318249: Hs_EPS_cells_2
SRR11098744	GSM4318250: Hs_EPS_HPLCs_1
SRR11098745	GSM4318251: Hs_EPS_HPLCs_2

### Sheet: POL2R_ChIP-Seq
ID	Technology	Cell line
ENCFF000ORG	POLR2ApS5	H1
ENCFF000ORK	POLR2ApS5	H1
ENCFF000RSM	POLR2A	H1
ENCFF000ORP	POLR2A	H1
ENCFF000ORR	POLR2A	H1

### Sheet: deepCAGE
ID	Technology	Cell line
ENCFF000TXG	CAGE	H1
ENCFF000TXV	CAGE	H1
ENCFF000TYD	CAGE	H1
ENCFF000TYE	CAGE	H1
ENCFF000TYM	CAGE	H1
SRR1571987	CAGE	H9
SRR1571988	CAGE	H9

### Sheet: polyA
ID	Technology	Cell line
SRR10267015	Poly(A)+	H9
SRR7786346	Poly(A)+	ESC
SRR7786347	Poly(A)+	ESC
SRR7786348	Poly(A)+	ESC
SRR7786349	Poly(A)+	ESC
SRR7786429	Poly(A)+	ESC
SRR7786437	Poly(A)+	ESC
SRR7786438	Poly(A)+	ESC

### Sheet: Histone_modification_ChIP-seq
ID	Histone mark	Cell line
SRR14005192	H3K36me3	H1
SRR14005193	H3K36me3	H1
SRR14005194	H3K4me3	H1
SRR14005195	H3K4me3	H1
SRR14073740	H3K27ac	H1
